# Identification of levoglucosan degradation pathways in bacteria and sequence similarity network analysis

**DOI:** 10.1101/2023.01.28.526070

**Authors:** Arashdeep Kaur, Nichollas E. Scott, Marion Herisse, Ethan D. Goddard-Borger, Sacha Pidot, Spencer J. Williams

## Abstract

Levoglucosan is produced in the pyrolysis of cellulose and starch, including from bushfires or the burning of biofuels, and is deposited from the atmosphere across the surface of the earth. We describe two levoglucosan degrading *Paenarthrobacter* spp. (*Paenarthrobacter nitrojuajacolis* LG01 and *Paenarthrobacter histidinolovorans* LG02) that were isolated from soil by metabolic enrichment using levoglucosan as the sole carbon source. Genome sequencing and proteomics analysis revealed the expression of a series of genes encoding known levoglucosan degrading enzymes, levoglucosan dehydrogenase (LGDH, LgdA), 3-keto-levoglucosan β-eliminase (LgdB1) and glucose 3-dehydrogenase (LgdC), along with an ABC transporter cassette and an associated solute binding protein. However, no homologues of 3-ketoglucose dehydratase (LgdB2) were evident, while the expressed genes contained a range of putative sugar phosphate isomerases/xylose isomerases with weak similarity to LgdB2. Sequence similarity network analysis of genome neighbours of LgdA revealed that homologues of LgdB1 and LgdC are generally conserved in a range of bacteria in the phyla Firmicutes, Actinobacteria and Proteobacteria. One group of sugar phosphate isomerase/xylose isomerase homologues (named LgdB3) was identified with limited distribution that is mutually exclusive with LgdB2, and we propose that they may fulfill a similar function. LgdB1, LgdB2 and LgdB3 adopt similar predicted 3D folds, suggesting overlapping function in processing intermediates in LG metabolism. Our findings highlight diversity within the LGDH pathway, through which bacteria utilize levoglucosan as a nutrient source.
