## Supplementary material file 2, Accession codes for "Identification of levoglucosan degradation pathways in bacteria and sequence similarity network analysis"

### Sheet: 265_seq
Query IDs	Gene Name	Description	Sequence Length	Species	Genus	Family	Class	Phylum	Kingdom	Superkingdom	Taxonomy ID
F0M433	Asphe3_10730	Putative dehydrogenase	390	Pseudarthrobacter phenanthrenivorans Sphe3	Pseudarthrobacter	Micrococcaceae	Actinomycetia	Actinobacteria	Terrabacteria group	Bacteria	930171
A4AHZ2	A20C1_05786	Dehydrogenase	396	marine actinobacterium PHSC20C1	NA	NA	Actinomycetia	Actinobacteria	Terrabacteria group	Bacteria	312284
A0JW73	Arth_1911	Oxidoreductase domain protein	390	Arthrobacter sp. FB24	Arthrobacter	Micrococcaceae	Actinomycetia	Actinobacteria	Terrabacteria group	Bacteria	290399
A0A853CZ94	HNR13_003500	Putative dehydrogenase	389	Leifsonia shinshuensis	Leifsonia	Microbacteriaceae	Actinomycetia	Actinobacteria	Terrabacteria group	Bacteria	150026
A0A841ASN2	HD599_002732	Putative dehydrogenase	396	Conyzicola lurida	Conyzicola	Microbacteriaceae	Actinomycetia	Actinobacteria	Terrabacteria group	Bacteria	1172621
A0A807N647	BKM78_07725	Dehydrogenase	390	Tessaracoccus sp. T2.5-30	Tessaracoccus	Propionibacteriaceae	Actinomycetia	Actinobacteria	Terrabacteria group	Bacteria	1909732
A0A7Y9AUM9	BJ968_001299	Putative dehydrogenase	390	Kineococcus aurantiacus	Kineococcus	Kineosporiaceae	Actinomycetia	Actinobacteria	Terrabacteria group	Bacteria	37633
A0A7Y6AL93	HNO80_10045	Gfo/Idh/MocA family oxidoreductase	390	Arthrobacter sp. C9C5	Arthrobacter	Micrococcaceae	Actinomycetia	Actinobacteria	Terrabacteria group	Bacteria	2735267
A0A7Y5YBR5	HNO81_13590	Gfo/Idh/MocA family oxidoreductase	390	Pseudarthrobacter sp. C4D7	Pseudarthrobacter	Micrococcaceae	Actinomycetia	Actinobacteria	Terrabacteria group	Bacteria	2735268
A0A7X9N069	HF873_10875	Gfo/Idh/MocA family oxidoreductase	389	Micrococcus luteus	Micrococcus	Micrococcaceae	Actinomycetia	Actinobacteria	Terrabacteria group	Bacteria	1270
A0A7W3JRL2	FB555_000006	Putative dehydrogenase	396	Alpinimonas psychrophila	Alpinimonas	Microbacteriaceae	Actinomycetia	Actinobacteria	Terrabacteria group	Bacteria	748908
A0A7S8MYI6	IT882_02490	Gfo/Idh/MocA family oxidoreductase	393	Microbacterium schleiferi	Microbacterium	Microbacteriaceae	Actinomycetia	Actinobacteria	Terrabacteria group	Bacteria	69362
A0A7M2C7X4	HMI59_19505	Gfo/Idh/MocA family oxidoreductase	396	Paenarthrobacter sp. YJN-5	Paenarthrobacter	Micrococcaceae	Actinomycetia	Actinobacteria	Terrabacteria group	Bacteria	2735316
A0A7L5ZI68	HZY73_15145	Gfo/Idh/MocA family oxidoreductase	390	Micropruina sp.	Micropruina	Nocardioidaceae	Actinomycetia	Actinobacteria	Terrabacteria group	Bacteria	2737536
A0A7K1NJC9	GK109_04560	Gfo/Idh/MocA family oxidoreductase	390	Pseudarthrobacter sp. GA104	Pseudarthrobacter	Micrococcaceae	Actinomycetia	Actinobacteria	Terrabacteria group	Bacteria	2676311
A0A7K0YBG2	F2608_04450	Gfo/Idh/MocA family oxidoreductase	398	Actinomycetia bacterium	NA	NA	Actinomycetia	Actinobacteria	Terrabacteria group	Bacteria	1883427
A0A7K0RBL1	F2808_01760	Gfo/Idh/MocA family oxidoreductase	396	Actinomycetia bacterium	NA	NA	Actinomycetia	Actinobacteria	Terrabacteria group	Bacteria	1883427
A0A7K0LN10	None	Gfo/Idh/MocA family oxidoreductase	386	Actinomycetia bacterium	NA	NA	Actinomycetia	Actinobacteria	Terrabacteria group	Bacteria	1883427
A0A7I0DHV7	E3N94_13080	Gfo/Idh/MocA family oxidoreductase	396	Cryobacterium sp. Sr3	Cryobacterium	Microbacteriaceae	Actinomycetia	Actinobacteria	Terrabacteria group	Bacteria	1259194
A0A7D7ZXF7	FV140_21400	Gfo/Idh/MocA family oxidoreductase	390	Paenarthrobacter ureafaciens	Paenarthrobacter	Micrococcaceae	Actinomycetia	Actinobacteria	Terrabacteria group	Bacteria	37931
A0A6H3IN26	E3N86_08800	Gfo/Idh/MocA family oxidoreductase	396	Cryobacterium sp. Hz7	Cryobacterium	Microbacteriaceae	Actinomycetia	Actinobacteria	Terrabacteria group	Bacteria	1259166
A0A653P592	ARTHRO9AX_150014	Gfo/Idh/MocA family oxidoreductase	390	Arthrobacter sp. 9AX	Arthrobacter	Micrococcaceae	Actinomycetia	Actinobacteria	Terrabacteria group	Bacteria	2653131
A0A5M7CC32	F1721_00480	Gfo/Idh/MocA family oxidoreductase	396	Saccharopolyspora hirsuta	Saccharopolyspora	Pseudonocardiaceae	Actinomycetia	Actinobacteria	Terrabacteria group	Bacteria	1837
A0A5F0GVL8	E3T41_09130	Gfo/Idh/MocA family oxidoreductase	396	Cryobacterium sp. Hh38	Cryobacterium	Microbacteriaceae	Actinomycetia	Actinobacteria	Terrabacteria group	Bacteria	1259156
A0A5F0FEH0	E3O47_12120	Gfo/Idh/MocA family oxidoreductase	396	Cryobacterium sp. TMT2-17-1	Cryobacterium	Microbacteriaceae	Actinomycetia	Actinobacteria	Terrabacteria group	Bacteria	1259248
A0A5F0ENY6	E3O28_15335	Gfo/Idh/MocA family oxidoreductase	396	Cryobacterium sp. TMT2-14	Cryobacterium	Microbacteriaceae	Actinomycetia	Actinobacteria	Terrabacteria group	Bacteria	1259245
A0A5F0DCX4	E3O48_10805	Gfo/Idh/MocA family oxidoreductase	390	Cryobacterium sp. HLT2-28	Cryobacterium	Microbacteriaceae	Actinomycetia	Actinobacteria	Terrabacteria group	Bacteria	1259146
A0A5F0D773	E3O48_15585	Gfo/Idh/MocA family oxidoreductase	399	Cryobacterium sp. HLT2-28	Cryobacterium	Microbacteriaceae	Actinomycetia	Actinobacteria	Terrabacteria group	Bacteria	1259146
A0A5C4XWJ0	FHN55_11095	Gfo/Idh/MocA family oxidoreductase	393	Streptomyces sp. NP160	Streptomyces	Streptomycetaceae	Actinomycetia	Actinobacteria	Terrabacteria group	Bacteria	2586637
A0A5C4K5I7	FHJ30_05925	Gfo/Idh/MocA family oxidoreductase	390	Arthrobacter sp. BB-1	Arthrobacter	Micrococcaceae	Actinomycetia	Actinobacteria	Terrabacteria group	Bacteria	2584926
A0A5C4IQX0	FDW84_13855	Gfo/Idh/MocA family oxidoreductase	396	Pseudarthrobacter sp. NamE5	Pseudarthrobacter	Micrococcaceae	Actinomycetia	Actinobacteria	Terrabacteria group	Bacteria	2576839
A0A4Y8WU94	E4A49_11145	Gfo/Idh/MocA family oxidoreductase	389	Micrococcus lylae	Micrococcus	Micrococcaceae	Actinomycetia	Actinobacteria	Terrabacteria group	Bacteria	1273
A0A4Y8PS79	B5M43_11395	Dehydrogenase	396	Microbacterium sp. MEC084	Microbacterium	Microbacteriaceae	Actinomycetia	Actinobacteria	Terrabacteria group	Bacteria	1963027
A0A4R9B0J4	E3T50_02460	Gfo/Idh/MocA family oxidoreductase	396	Cryobacterium sp. Hz16	Cryobacterium	Microbacteriaceae	Actinomycetia	Actinobacteria	Terrabacteria group	Bacteria	1259164
A0A4R9AU54	E3T47_00315	Gfo/Idh/MocA family oxidoreductase	399	Cryobacterium ruanii	Cryobacterium	Microbacteriaceae	Actinomycetia	Actinobacteria	Terrabacteria group	Bacteria	1259197
A0A4R9AR89	E3T47_03845	Gfo/Idh/MocA family oxidoreductase	396	Cryobacterium ruanii	Cryobacterium	Microbacteriaceae	Actinomycetia	Actinobacteria	Terrabacteria group	Bacteria	1259197
A0A4R9AH38	E3T39_05850	Gfo/Idh/MocA family oxidoreductase	396	Cryobacterium sp. Sr39	Cryobacterium	Microbacteriaceae	Actinomycetia	Actinobacteria	Terrabacteria group	Bacteria	1259198
A0A4R8ZR99	E3T40_03810	Gfo/Idh/MocA family oxidoreductase	396	Cryobacterium sp. TMT1-19	Cryobacterium	Microbacteriaceae	Actinomycetia	Actinobacteria	Terrabacteria group	Bacteria	1259231
A0A4R8XA62	E3O54_07955	Gfo/Idh/MocA family oxidoreductase	396	Cryobacterium sp. TMT2-4	Cryobacterium	Microbacteriaceae	Actinomycetia	Actinobacteria	Terrabacteria group	Bacteria	1259254
A0A4R8UKS3	E3N85_13625	Gfo/Idh/MocA family oxidoreductase	396	Cryobacterium sp. Hz9	Cryobacterium	Microbacteriaceae	Actinomycetia	Actinobacteria	Terrabacteria group	Bacteria	1259167
A0A4R5XRX5	E2R57_17690	Gfo/Idh/MocA family oxidoreductase	390	Arthrobacter nitrophenolicus	Arthrobacter	Micrococcaceae	Actinomycetia	Actinobacteria	Terrabacteria group	Bacteria	683150
A0A4Q7LY57	EV141_0852	Putative dehydrogenase	392	Microcella putealis	Microcella	Microbacteriaceae	Actinomycetia	Actinobacteria	Terrabacteria group	Bacteria	337005
A0A432JV03	DSY74_04855	Gfo/Idh/MocA family oxidoreductase	393	Actinomycetia bacterium	NA	NA	Actinomycetia	Actinobacteria	Terrabacteria group	Bacteria	1883427
A0A3Q9J1Y1	CVS47_02172	1|5-anhydro-D-fructose reductase	399	Microbacterium lemovicicum	Microbacterium	Microbacteriaceae	Actinomycetia	Actinobacteria	Terrabacteria group	Bacteria	1072463
A0A3P1X0E6	EII35_05330	Gfo/Idh/MocA family oxidoreductase	390	Arachnia propionica	Arachnia	Propionibacteriaceae	Actinomycetia	Actinobacteria	Terrabacteria group	Bacteria	1750
A0A3P1T4P0	EII34_10845	Gfo/Idh/MocA family oxidoreductase	390	Arachnia propionica	Arachnia	Propionibacteriaceae	Actinomycetia	Actinobacteria	Terrabacteria group	Bacteria	1750
A0A3M8LPD3	EEJ31_00765	Gfo/Idh/MocA family oxidoreductase	390	Cryobacterium tepidiphilum	Cryobacterium	Microbacteriaceae	Actinomycetia	Actinobacteria	Terrabacteria group	Bacteria	2486026
A0A3B0G2K5	D7Z96_05420	Gfo/Idh/MocA family oxidoreductase	390	Pseudarthrobacter phenanthrenivorans	Pseudarthrobacter	Micrococcaceae	Actinomycetia	Actinobacteria	Terrabacteria group	Bacteria	361575
A0A371BVD5	DXK94_03075	Gfo/Idh/MocA family oxidoreductase	390	Arthrobacter sp. RT-1	Arthrobacter	Micrococcaceae	Actinomycetia	Actinobacteria	Terrabacteria group	Bacteria	2292263
A0A368EUC9	DBW62_04015	Gfo/Idh/MocA family oxidoreductase	393	Microbacterium sp.	Microbacterium	Microbacteriaceae	Actinomycetia	Actinobacteria	Terrabacteria group	Bacteria	51671
A0A345V888	CFN17_04365	Dehydrogenase	390	Arthrobacter sp. PM3	Arthrobacter	Micrococcaceae	Actinomycetia	Actinobacteria	Terrabacteria group	Bacteria	2017685
A0A328HIA0	DBZ45_04915	Gfo/Idh/MocA family oxidoreductase	390	Arthrobacter globiformis	Arthrobacter	Micrococcaceae	Actinomycetia	Actinobacteria	Terrabacteria group	Bacteria	1665
A0A2L0QW64	C3B78_05130	Dehydrogenase	390	Arthrobacter sp. PGP41	Arthrobacter	Micrococcaceae	Actinomycetia	Actinobacteria	Terrabacteria group	Bacteria	2079227
A0A2E9NBC2	CMH37_03560	Dehydrogenase	393	Microbacterium sp.	Microbacterium	Microbacteriaceae	Actinomycetia	Actinobacteria	Terrabacteria group	Bacteria	51671
A0A2D8LX76	CL411_12870	Dehydrogenase	386	Acidimicrobiaceae bacterium	unclassified Acidimicrobiaceae	Acidimicrobiaceae	Acidimicrobiia	Actinobacteria	Terrabacteria group	Bacteria	2024894
A0A255GPF3	None	Dehydrogenase	390	Enemella evansiae	Enemella	Propionibacteriaceae	Actinomycetia	Actinobacteria	Terrabacteria group	Bacteria	2016499
A0A1V1W234	PD653_1787	Myo-inositol 2-dehydrogenase	386	Nocardioides sp. PD653	Nocardioides	Nocardioidaceae	Actinomycetia	Actinobacteria	Terrabacteria group	Bacteria	393303
A0A1U6H693	SAMN06272721_101154	Predicted dehydrogenase	390	Arthrobacter sp. P2b	Arthrobacter	Micrococcaceae	Actinomycetia	Actinobacteria	Terrabacteria group	Bacteria	1938741
A0A1T5GL95	SAMN05660473_04094	Predicted dehydrogenase	390	Arthrobacter sp. 49Tsu3.1M3	Arthrobacter	Micrococcaceae	Actinomycetia	Actinobacteria	Terrabacteria group	Bacteria	1279029
A0A1R4JXF6	None	Gfo/Idh/MocA family oxidoreductase	389	Micrococcus lylae	Micrococcus	Micrococcaceae	Actinomycetia	Actinobacteria	Terrabacteria group	Bacteria	1273
A0A1I2YKA6	None	Gfo/Idh/MocA family oxidoreductase	396	Cryobacterium levicorallinum	Cryobacterium	Microbacteriaceae	Actinomycetia	Actinobacteria	Terrabacteria group	Bacteria	995038
A0A1H0UDH1	SAMN04487914_12276	Predicted dehydrogenase	390	Arthrobacter sp. ok909	Arthrobacter	Micrococcaceae	Actinomycetia	Actinobacteria	Terrabacteria group	Bacteria	1761746
A0A1F2X6R2	A2Z35_04250	Dehydrogenase	385	Actinobacteria bacterium RBG_19FT_COMBO_36_27	NA	NA	unclassified Actinobacter	Actinobacteria	Terrabacteria group	Bacteria	1797206
A0A1F1U675	HMPREF3102_04515	Dehydrogenase	389	Micrococcus sp. HMSC30C05	Micrococcus	Micrococcaceae	Actinomycetia	Actinobacteria	Terrabacteria group	Bacteria	1581070
A0A1F1IDW4	HMPREF2863_09040	Dehydrogenase	389	Micrococcus sp. HMSC067E09	Micrococcus	Micrococcaceae	Actinomycetia	Actinobacteria	Terrabacteria group	Bacteria	1739367
A0A175J739	CVCC1112_2407	Dehydrogenase	390	Paenarthrobacter nicotinovorans	Paenarthrobacter	Micrococcaceae	Actinomycetia	Actinobacteria	Terrabacteria group	Bacteria	29320
A0A126ZZ18	SA2016_1510	Dehydrogenase	393	Sinomonas atrocyanea	Sinomonas	Micrococcaceae	Actinomycetia	Actinobacteria	Terrabacteria group	Bacteria	37927
A0A124GIJ5	AR539_15035	Dehydrogenase	390	Arthrobacter sp. EPSL27	Arthrobacter	Micrococcaceae	Actinomycetia	Actinobacteria	Terrabacteria group	Bacteria	1745378
A0A0U3GAC3	None	Dehydrogenase	389	Kocuria flava	Kocuria	Micrococcaceae	Actinomycetia	Actinobacteria	Terrabacteria group	Bacteria	446860
A0A0R2QF36	ABR68_03345	Dehydrogenase	400	Microbacteriaceae bacterium BACL28 MAG-120531-bin5	unclassified Microbacteriaceae	Microbacteriaceae	Actinomycetia	Actinobacteria	Terrabacteria group	Bacteria	1655576
A0A0R2PMG9	ABR66_03755	Dehydrogenase	397	Microbacteriaceae bacterium BACL25 MAG-120322-bin6	unclassified Microbacteriaceae	Microbacteriaceae	Actinomycetia	Actinobacteria	Terrabacteria group	Bacteria	1655574
A0A0R2PDH9	ABR54_05500	Dehydrogenase	390	Actinobacteria bacterium BACL15 MAG-120619-bin91	NA	NA	Actinomycetia	Actinobacteria	Terrabacteria group	Bacteria	1655562
A0A0Q9NCG1	ASG77_20380	Dehydrogenase	390	Arthrobacter sp. Soil762	Arthrobacter	Micrococcaceae	Actinomycetia	Actinobacteria	Terrabacteria group	Bacteria	1736401
A0A0Q7UFQ8	ASD19_00670	Dehydrogenase	396	Microbacterium sp. Root53	Microbacterium	Microbacteriaceae	Actinomycetia	Actinobacteria	Terrabacteria group	Bacteria	1736553
A0A0K2QZI5	AHiyo4_11790	Uncharacterized oxidoreductase YisS	390	Arthrobacter sp. Hiyo4	Arthrobacter	Micrococcaceae	Actinomycetia	Actinobacteria	Terrabacteria group	Bacteria	1588021
A0A099J7B0	None	Dehydrogenase	396	Cryobacterium roopkundense	Cryobacterium	Microbacteriaceae	Actinomycetia	Actinobacteria	Terrabacteria group	Bacteria	1001240
A0A060JAM4	Rhola_00001010	Putative dehydrogenase	396	Rhodoluna lacicola	Luna cluster	Microbacteriaceae	Actinomycetia	Actinobacteria	Terrabacteria group	Bacteria	529884
A0A317IVH8	C5B52_04125	Dehydrogenase	394	Bacteroidetes bacterium	NA	NA	unclassified Bacteroidete	Bacteroidetes	FCB group	Bacteria	1898104
A0A2E0BNK3	CMD25_00165	Dehydrogenase	387	Flavobacteriales bacterium	NA	unclassified Flavobacteri	Flavobacteriia	Bacteroidetes	FCB group	Bacteria	2021391
A0A2W6AZU9	DLM70_12115	Dehydrogenase	386	Chloroflexi bacterium	NA	NA	unclassified Chloroflexi	Chloroflexi	Terrabacteria group	Bacteria	2026724
H8H1G0	DGo_PB0088	Oxidoreductase domain protein	403	Deinococcus gobiensis I-0	Deinococcus	Deinococcaceae	Deinococci	Deinococcus-Thermus	Terrabacteria group	Bacteria	745776
A0A7W8KH16	HNQ07_003542	Putative dehydrogenase	403	Deinococcus metalli	Deinococcus	Deinococcaceae	Deinococci	Deinococcus-Thermus	Terrabacteria group	Bacteria	1141878
A0A4R5G7E5	E0686_15430	Gfo/Idh/MocA family oxidoreductase	391	Deinococcus sp. S9	Deinococcus	Deinococcaceae	Deinococci	Deinococcus-Thermus	Terrabacteria group	Bacteria	2545754
A0A2K3URR3	CVO96_20175	Dehydrogenase	396	Deinococcus koreensis	Deinococcus	Deinococcaceae	Deinococci	Deinococcus-Thermus	Terrabacteria group	Bacteria	2054903
W8YJH3	BN871_BZ_00110	Predicted dehydrogenase	388	Paenibacillus sp. P22	Paenibacillus	Paenibacillaceae	Bacilli	Firmicutes	Terrabacteria group	Bacteria	483908
W4VPE4	JCM21714_4235	Myo-inositol 2-dehydrogenase	383	Gracilibacillus boraciitolerans JCM 21714	Gracilibacillus	Bacillaceae	Bacilli	Firmicutes	Terrabacteria group	Bacteria	1298598
W4QW92	JCM9157_3324	Myo-inositol 2-dehydrogenase	394	Alkalihalobacillus akibai JCM 9157	Alkalihalobacillus	Bacillaceae	Bacilli	Firmicutes	Terrabacteria group	Bacteria	1236973
M8DGI3	TthWC1_1372	Putative dehydrogenase	390	Thermoanaerobacter thermohydrosulfuricus WC1	Thermoanaerobacter	Thermoanaerobacteraceae	Clostridia	Firmicutes	Terrabacteria group	Bacteria	1198630
E6TVV1	Bcell_0375	Oxidoreductase domain protein	386	Evansella cellulosilytica DSM 2522	Evansella	Bacillaceae	Bacilli	Firmicutes	Terrabacteria group	Bacteria	649639
E0RHW8	PPE_00856	Dehydrogenase	387	Paenibacillus polymyxa E681	Paenibacillus	Paenibacillaceae	Bacilli	Firmicutes	Terrabacteria group	Bacteria	349520
D5DNU9	BMQ_1775	Oxidoreductase family protein	393	Priestia megaterium QM B1551	Priestia	Bacillaceae	Bacilli	Firmicutes	Terrabacteria group	Bacteria	545693
D5DK67	BMD_3622	Oxidoreductase family protein	393	Priestia megaterium DSM 319	Priestia	Bacillaceae	Bacilli	Firmicutes	Terrabacteria group	Bacteria	592022
B0K613	Teth514_0988	Oxidoreductase domain protein	390	Thermoanaerobacter sp. X514	Thermoanaerobacter	Thermoanaerobacteraceae	Clostridia	Firmicutes	Terrabacteria group	Bacteria	399726
A0A852TEX2	F4694_003106	Putative dehydrogenase	395	Neobacillus niacini	Neobacillus	Bacillaceae	Bacilli	Firmicutes	Terrabacteria group	Bacteria	86668
A0A841RNX6	GGQ92_002120	Putative dehydrogenase	388	Gracilibacillus halotolerans	Gracilibacillus	Bacillaceae	Bacilli	Firmicutes	Terrabacteria group	Bacteria	74386
A0A7X5HXU7	GXN74_12985	Gfo/Idh/MocA family oxidoreductase	388	Anaerotalea alkaliphila	Anaerotalea	Eubacteriales incertae se	Clostridia	Firmicutes	Terrabacteria group	Bacteria	2662126
A0A7X2ZDM4	GNP93_19775	Gfo/Idh/MocA family oxidoreductase	389	Paenibacillus validus	Paenibacillus	Paenibacillaceae	Bacilli	Firmicutes	Terrabacteria group	Bacteria	44253
A0A7X2Z9Z2	GNP93_09870	Gfo/Idh/MocA family oxidoreductase	387	Paenibacillus validus	Paenibacillus	Paenibacillaceae	Bacilli	Firmicutes	Terrabacteria group	Bacteria	44253
A0A7X1ZV44	GH148_00025	Gfo/Idh/MocA family oxidoreductase	391	Clostridia bacterium	NA	NA	Clostridia	Firmicutes	Terrabacteria group	Bacteria	2044939
A0A7W8MVS5	HNQ34_002735	Putative dehydrogenase	394	Anoxybacillus tepidamans	Anoxybacillus	Bacillaceae	Bacilli	Firmicutes	Terrabacteria group	Bacteria	265948
A0A7W3RHR3	HNP21_005634	Putative dehydrogenase	393	Priestia aryabhattai	Priestia	Bacillaceae	Bacilli	Firmicutes	Terrabacteria group	Bacteria	412384
A0A7G9GDC9	H9Q79_00380	Gfo/Idh/MocA family oxidoreductase	392	Wansuia hejianensis	Wansuia	Lachnospiraceae	Clostridia	Firmicutes	Terrabacteria group	Bacteria	2763667
A0A7G7FUH2	HUW50_14340	Gfo/Idh/MocA family oxidoreductase	394	Metabacillus sp. KUDC1714	Metabacillus	Bacillaceae	Bacilli	Firmicutes	Terrabacteria group	Bacteria	2745198
A0A7G5MZR0	E5259_22335	Gfo/Idh/MocA family oxidoreductase	398	Blautia producta	Blautia	Lachnospiraceae	Clostridia	Firmicutes	Terrabacteria group	Bacteria	33035
A0A7C6NXC5	GXX75_12335	Gfo/Idh/MocA family oxidoreductase	391	Clostridiales bacterium	NA	unclassified Eubacteriale	Clostridia	Firmicutes	Terrabacteria group	Bacteria	1898207
A0A6M6DNF5	FDZ14_08945	Gfo/Idh/MocA family oxidoreductase	393	Priestia megaterium	Priestia	Bacillaceae	Bacilli	Firmicutes	Terrabacteria group	Bacteria	1404
A0A6L8T1W0	None	Gfo/Idh/MocA family oxidoreductase	394	Blautia wexlerae	Blautia	Lachnospiraceae	Clostridia	Firmicutes	Terrabacteria group	Bacteria	418240
A0A6I2MHS4	GJU41_18880	Gfo/Idh/MocA family oxidoreductase	394	Metabacillus idriensis	Metabacillus	Bacillaceae	Bacilli	Firmicutes	Terrabacteria group	Bacteria	324768
A0A679EZ65	APP_36200	Oxidoreductase	387	Aeribacillus pallidus	Aeribacillus	Bacillaceae	Bacilli	Firmicutes	Terrabacteria group	Bacteria	33936
A0A5J4J610	BpJC7_16690	Oxidoreductase	393	Bacillus sp. JC-7	Bacillus	Bacillaceae	Bacilli	Firmicutes	Terrabacteria group	Bacteria	2607725
A0A562Q986	IQ10_03401	Putative dehydrogenase	389	Alkalihalobacillus nanhaiisediminis	Alkalihalobacillus	Bacillaceae	Bacilli	Firmicutes	Terrabacteria group	Bacteria	688079
A0A561DNX1	FB550_103223	Putative dehydrogenase	395	Neobacillus bataviensis	Neobacillus	Bacillaceae	Bacilli	Firmicutes	Terrabacteria group	Bacteria	220685
A0A559UB49	FB379_11092	Putative dehydrogenase	387	Aeribacillus composti	Aeribacillus	Bacillaceae	Bacilli	Firmicutes	Terrabacteria group	Bacteria	1868734
A0A514LKY5	EPH95_12700	Gfo/Idh/MocA family oxidoreductase	388	Salicibibacter halophilus	Salicibibacter	Bacillaceae	Bacilli	Firmicutes	Terrabacteria group	Bacteria	2502791
A0A4Y8Q082	B5M42_14395	Dehydrogenase	387	Paenibacillus athensensis	Paenibacillus	Paenibacillaceae	Bacilli	Firmicutes	Terrabacteria group	Bacteria	1967502
A0A4V2RCK0	EV146_113104	Putative dehydrogenase	396	Mesobacillus foraminis	Mesobacillus	Bacillaceae	Bacilli	Firmicutes	Terrabacteria group	Bacteria	279826
A0A4U8Q4J2	DSM106044_03492	Glucose--fructose oxidoreductase	392	Robinsoniella peoriensis	Robinsoniella	Lachnospiraceae	Clostridia	Firmicutes	Terrabacteria group	Bacteria	180332
A0A4R8GIY9	C7954_1195	Putative dehydrogenase	386	Halanaerobium congolense	Halanaerobium	Halanaerobiaceae	Clostridia	Firmicutes	Terrabacteria group	Bacteria	54121
A0A4R5XK12	E2R51_15355	Gfo/Idh/MocA family oxidoreductase	388	Jeotgalibacillus sp. S-D1	Jeotgalibacillus	Planococcaceae	Bacilli	Firmicutes	Terrabacteria group	Bacteria	2552189
A0A4R2K2T7	EV205_102328	Putative dehydrogenase	402	Blautia coccoides	Blautia	Lachnospiraceae	Clostridia	Firmicutes	Terrabacteria group	Bacteria	1532
A0A4Q2HZT7	DMO16_19035	Gfo/Idh/MocA family oxidoreductase	394	Fictibacillus sp. S7	Fictibacillus	Bacillaceae	Bacilli	Firmicutes	Terrabacteria group	Bacteria	2212476
A0A437KAU9	EM808_12470	Gfo/Idh/MocA family oxidoreductase	395	Niallia taxi	Niallia	Bacillaceae	Bacilli	Firmicutes	Terrabacteria group	Bacteria	2499688
A0A433HP87	ELQ35_07265	Gfo/Idh/MocA family oxidoreductase	393	Peribacillus cavernae	Peribacillus	Bacillaceae	Bacilli	Firmicutes	Terrabacteria group	Bacteria	1674310
A0A417NXQ4	DXC58_11415	Gfo/Idh/MocA family oxidoreductase	394	Ruminococcus sp. TF06-23	Ruminococcus	Oscillospiraceae	Clostridia	Firmicutes	Terrabacteria group	Bacteria	2293237
A0A417MG08	DXD14_06900	Gfo/Idh/MocA family oxidoreductase	394	Ruminococcus sp. TF11-2AC	Ruminococcus	Oscillospiraceae	Clostridia	Firmicutes	Terrabacteria group	Bacteria	2293241
A0A417H2V0	DW759_17020	Gfo/Idh/MocA family oxidoreductase	394	Ruminococcus sp. AM29-12LB	Ruminococcus	Oscillospiraceae	Clostridia	Firmicutes	Terrabacteria group	Bacteria	2293198
A0A417E7J9	DW836_03490	Gfo/Idh/MocA family oxidoreductase	394	Ruminococcus sp. AM34-9LB	Ruminococcus	Oscillospiraceae	Clostridia	Firmicutes	Terrabacteria group	Bacteria	2293207
A0A417DRL0	DW842_12080	Gfo/Idh/MocA family oxidoreductase	394	Ruminococcus sp. AM36-17	Ruminococcus	Oscillospiraceae	Clostridia	Firmicutes	Terrabacteria group	Bacteria	2293208
A0A417ATA3	DW953_15725	Gfo/Idh/MocA family oxidoreductase	394	Ruminococcus sp. AM45-2	Ruminococcus	Oscillospiraceae	Clostridia	Firmicutes	Terrabacteria group	Bacteria	2293218
A0A416LQ36	DWY47_13310	Gfo/Idh/MocA family oxidoreductase	394	Ruminococcus sp. AF25-23LB	Ruminococcus	Oscillospiraceae	Clostridia	Firmicutes	Terrabacteria group	Bacteria	2293166
A0A415WNN0	DW225_08055	Gfo/Idh/MocA family oxidoreductase	394	Ruminococcus sp. AM18-44	Ruminococcus	Oscillospiraceae	Clostridia	Firmicutes	Terrabacteria group	Bacteria	2293186
A0A3S0TY75	ELQ35_07170	Gfo/Idh/MocA family oxidoreductase	393	Peribacillus cavernae	Peribacillus	Bacillaceae	Bacilli	Firmicutes	Terrabacteria group	Bacteria	1674310
A0A3R8JRP1	EBB54_21405	Gfo/Idh/MocA family oxidoreductase	392	Schaedlerella arabinosiphila	Schaedlerella	Lachnospiraceae	Clostridia	Firmicutes	Terrabacteria group	Bacteria	2044587
A0A3G3JVU0	EAV92_02890	Gfo/Idh/MocA family oxidoreductase	387	Cohnella candidum	Cohnella	Paenibacillaceae	Bacilli	Firmicutes	Terrabacteria group	Bacteria	2674991
A0A3E0JSD7	C6W54_11730	Gfo/Idh/MocA family oxidoreductase	387	Bacillaceae bacterium	unclassified Bacillaceae	Bacillaceae	Bacilli	Firmicutes	Terrabacteria group	Bacteria	1889774
A0A396QPR3	DXA96_09090	Gfo/Idh/MocA family oxidoreductase	392	Lachnospiraceae bacterium OF09-33XD	unclassified Lachnospiraceae	Lachnospiraceae	Clostridia	Firmicutes	Terrabacteria group	Bacteria	2292273
A0A385NTM4	DOE78_19795	Gfo/Idh/MocA family oxidoreductase	395	Bacillus sp. Y1	Bacillus	Bacillaceae	Bacilli	Firmicutes	Terrabacteria group	Bacteria	352858
A0A372LLE9	D0466_00355	Gfo/Idh/MocA family oxidoreductase	394	Peribacillus glennii	Peribacillus	Bacillaceae	Bacilli	Firmicutes	Terrabacteria group	Bacteria	2303991
A0A372LJL1	D0466_00485	Gfo/Idh/MocA family oxidoreductase	396	Peribacillus glennii	Peribacillus	Bacillaceae	Bacilli	Firmicutes	Terrabacteria group	Bacteria	2303991
A0A372LDV3	D0469_18770	Gfo/Idh/MocA family oxidoreductase	387	Peribacillus saganii	Peribacillus	Bacillaceae	Bacilli	Firmicutes	Terrabacteria group	Bacteria	2303992
A0A366XVT4	DS031_10720	Gfo/Idh/MocA family oxidoreductase	394	Bacillus taeanensis	Bacillus	Bacillaceae	Bacilli	Firmicutes	Terrabacteria group	Bacteria	273032
A0A327YAU4	B0I26_11176	Putative dehydrogenase	394	Anoxybacillus vitaminiphilus	Anoxybacillus	Bacillaceae	Bacilli	Firmicutes	Terrabacteria group	Bacteria	581036
A0A2W1N7T9	CBW46_016240	Gfo/Idh/MocA family oxidoreductase	387	Paenibacillus xerothermodurans	Paenibacillus	Paenibacillaceae	Bacilli	Firmicutes	Terrabacteria group	Bacteria	1977292
A0A2N5MJF9	CUU64_09705	Dehydrogenase	396	Bacillus sp. V5-8f	Bacillus	Bacillaceae	Bacilli	Firmicutes	Terrabacteria group	Bacteria	2053044
A0A2N5MJF6	CUU64_09620	Dehydrogenase	394	Bacillus sp. V5-8f	Bacillus	Bacillaceae	Bacilli	Firmicutes	Terrabacteria group	Bacteria	2053044
A0A2N5I286	CVD28_18615	Dehydrogenase	387	Bacillus sp. M6-12	Bacillus	Bacillaceae	Bacilli	Firmicutes	Terrabacteria group	Bacteria	2054166
A0A2N5HCF4	CVD27_16145	Dehydrogenase	395	Neobacillus cucumis	Neobacillus	Bacillaceae	Bacilli	Firmicutes	Terrabacteria group	Bacteria	1740721
A0A2N5GLM6	CU635_11855	Dehydrogenase	394	Bacillus canaveralius	Bacillus	Bacillaceae	Bacilli	Firmicutes	Terrabacteria group	Bacteria	1403243
A0A2N5G745	CU633_14465	Dehydrogenase	394	Bacillus sp. V3-13	Bacillus	Bacillaceae	Bacilli	Firmicutes	Terrabacteria group	Bacteria	2053728
A0A2N5FCZ7	CYJ36_19975	Dehydrogenase	390	Bacillus sp. UMB0893	Bacillus	Bacillaceae	Bacilli	Firmicutes	Terrabacteria group	Bacteria	2066053
A0A2C1YZ66	COD92_19020	Dehydrogenase	395	Bacillus sp. AFS037270	Bacillus	Bacillaceae	Bacilli	Firmicutes	Terrabacteria group	Bacteria	2033499
A0A2C1KQP5	COD11_05675	Dehydrogenase	394	Bacillus sp. AFS040349	Bacillus	Bacillaceae	Bacilli	Firmicutes	Terrabacteria group	Bacteria	2033502
A0A2B2BUY5	COJ96_23785	Dehydrogenase	395	Bacillus sp. AFS073361	Bacillus	Bacillaceae	Bacilli	Firmicutes	Terrabacteria group	Bacteria	2033511
A0A2B2AZE0	CN918_10190	Gfo/Idh/MocA family oxidoreductase	393	Priestia megaterium	Priestia	Bacillaceae	Bacilli	Firmicutes	Terrabacteria group	Bacteria	1404
A0A292YS70	EFBL_3707	Gfo/Idh/MocA family oxidoreductase	388	Effusibacillus lacus	Effusibacillus	Alicyclobacillaceae	Bacilli	Firmicutes	Terrabacteria group	Bacteria	1348429
A0A1Y6GAI9	SAMN05444673_6042	Predicted dehydrogenase	395	Bacillus sp. OV166	Bacillus	Bacillaceae	Bacilli	Firmicutes	Terrabacteria group	Bacteria	1882763
A0A1X9MFH3	BkAM31D_16255	Glucose--fructose oxidoreductase	394	Alkalihalobacillus krulwichiae	Alkalihalobacillus	Bacillaceae	Bacilli	Firmicutes	Terrabacteria group	Bacteria	199441
A0A1V2A4U3	BTO28_14810	Dehydrogenase	378	Domibacillus epiphyticus	Domibacillus	Bacillaceae	Bacilli	Firmicutes	Terrabacteria group	Bacteria	1714355
A0A1S2R5C7	BIV59_04560	Dehydrogenase	394	Bacillus sp. MUM 13	Bacillus	Bacillaceae	Bacilli	Firmicutes	Terrabacteria group	Bacteria	1678001
A0A1S2F504	AK95_04215	Dehydrogenase	388	Paenibacillus sp. LC231	Paenibacillus	Paenibacillaceae	Bacilli	Firmicutes	Terrabacteria group	Bacteria	1120679
A0A1R1AQH8	BK120_00225	Dehydrogenase	402	Paenibacillus sp. FSL A5-0031	Paenibacillus	Paenibacillaceae	Bacilli	Firmicutes	Terrabacteria group	Bacteria	1920420
A0A1Q8Q1A5	BTO30_16745	Dehydrogenase	372	Domibacillus antri	Domibacillus	Bacillaceae	Bacilli	Firmicutes	Terrabacteria group	Bacteria	1714264
A0A1Q6TPK1	BHW51_07025	Dehydrogenase	394	Ruminococcus sp. CAG:9-related_41_34	Ruminococcus	Oscillospiraceae	Clostridia	Firmicutes	Terrabacteria group	Bacteria	1897021
A0A1N6W814	SAMN05443094_10492	Predicted dehydrogenase	397	Domibacillus enclensis	Domibacillus	Bacillaceae	Bacilli	Firmicutes	Terrabacteria group	Bacteria	1017273
A0A1N6Q6E9	SAMN05880580_1035	Predicted dehydrogenase	393	Priestia flexa	Priestia	Bacillaceae	Bacilli	Firmicutes	Terrabacteria group	Bacteria	86664
A0A1M4UT33	SAMN02746064_00816	Predicted dehydrogenase	388	Alkalibacter saccharofermentans DSM 14828	Alkalibacter	Eubacteriaceae	Clostridia	Firmicutes	Terrabacteria group	Bacteria	1120975
A0A1I1IUX1	SAMN05443252_103229	Predicted dehydrogenase	394	Bacillus sp. OV322	Bacillus	Bacillaceae	Bacilli	Firmicutes	Terrabacteria group	Bacteria	1882764
A0A1E7DUI1	BA724_01045	Dehydrogenase	397	Domibacillus iocasae	Domibacillus	Bacillaceae	Bacilli	Firmicutes	Terrabacteria group	Bacteria	1714016
A0A1B8VTR0	A7975_28990	Dehydrogenase	402	Bacillus sp. FJAT-26390	Bacillus	Bacillaceae	Bacilli	Firmicutes	Terrabacteria group	Bacteria	1743142
A0A179T4D5	A6K24_00250	Dehydrogenase	394	Metabacillus litoralis	Metabacillus	Bacillaceae	Bacilli	Firmicutes	Terrabacteria group	Bacteria	152268
A0A163Y9U7	AZI98_15170	Dehydrogenase	387	Aeribacillus pallidus	Aeribacillus	Bacillaceae	Bacilli	Firmicutes	Terrabacteria group	Bacteria	33936
A0A162QH02	CLMAG_61760	Scyllo-inositol 2-dehydrogenase	392	Clostridium magnum DSM 2767	Clostridium	Clostridiaceae	Clostridia	Firmicutes	Terrabacteria group	Bacteria	1121326
A0A136Q631	HMPREF3293_00828	Oxidoreductase| NAD-binding domain protein	385	Christensenella minuta	Christensenella	Christensenellaceae	Clostridia	Firmicutes	Terrabacteria group	Bacteria	626937
A0A0V8JIH2	AS180_16755	Dehydrogenase	393	Priestia veravalensis	Priestia	Bacillaceae	Bacilli	Firmicutes	Terrabacteria group	Bacteria	1414648
A0A0V8J4W4	AS030_17920	Dehydrogenase	394	Fictibacillus enclensis	Fictibacillus	Bacillaceae	Bacilli	Firmicutes	Terrabacteria group	Bacteria	1017270
A0A0U2WMD8	IJ21_33360	Dehydrogenase	387	Paenibacillus sp. 32O-W	Paenibacillus	Paenibacillaceae	Bacilli	Firmicutes	Terrabacteria group	Bacteria	1695218
A0A0U2W9Y7	IJ21_32400	Dehydrogenase	387	Paenibacillus sp. 32O-W	Paenibacillus	Paenibacillaceae	Bacilli	Firmicutes	Terrabacteria group	Bacteria	1695218
A0A0M2SRL6	WQ57_14830	Dehydrogenase	395	Mesobacillus campisalis	Mesobacillus	Bacillaceae	Bacilli	Firmicutes	Terrabacteria group	Bacteria	1408103
A0A0J1G7P5	RHS_2341	Gfo/Idh/MocA family oxidoreductase	392	Robinsoniella sp. RHS	Robinsoniella	Lachnospiraceae	Clostridia	Firmicutes	Terrabacteria group	Bacteria	1504536
A0A0F5R6I7	VE23_20045	Dehydrogenase	388	Paenibacillus sp. D9	Paenibacillus	Paenibacillaceae	Bacilli	Firmicutes	Terrabacteria group	Bacteria	665792
A0A0B6AP63	BG04_545	Dehydrogenase	393	Priestia megaterium NBRC 15308 = ATCC 14581	Priestia	Bacillaceae	Bacilli	Firmicutes	Terrabacteria group	Bacteria	1348623
A0A0B5ANS2	JMA_08660	Dehydrogenase	388	Jeotgalibacillus malaysiensis	Jeotgalibacillus	Planococcaceae	Bacilli	Firmicutes	Terrabacteria group	Bacteria	1508404
A0A015P8K7	BG52_12230	Dehydrogenase	388	Paenibacillus darwinianus	Paenibacillus	Paenibacillaceae	Bacilli	Firmicutes	Terrabacteria group	Bacteria	1380763
A0A6J7NDY3	None	Unannotated protein	386	freshwater metagenome	NA	NA	NA	NA	NA	NA	449393
A0A6J7FB48	UFOPK3516_00348	Unannotated protein	396	freshwater metagenome	NA	NA	NA	NA	NA	NA	449393
A0A6J6JGZ2	UFOPK2001_00833	Unannotated protein	398	freshwater metagenome	NA	NA	NA	NA	NA	NA	449393
X6D3Y3	X743_18825	Dehydrogenase	389	Mesorhizobium sp. LNHC252B00	Mesorhizobium	Phyllobacteriaceae	Alphaproteobacteria	Proteobacteria	NA-Bacteria	Bacteria	1287252
U4EDR8	VIBNIFTn2_750086	Oxidoreductase domain protein	387	Vibrio nigripulchritudo FTn2	Vibrio	Vibrionaceae	Gammaproteobacteria	Proteobacteria	NA-Bacteria	Bacteria	1238441
U2YPE4	MBELCI_3313	Myo-inositol 2-dehydrogenase	389	Limimaricola cinnabarinus LL-001	Limimaricola	Rhodobacteraceae	Alphaproteobacteria	Proteobacteria	NA-Bacteria	Bacteria	1337093
S3HBW7	RGCCGE502_21695	Oxidoreductase domain-containing protein	388	Rhizobium grahamii CCGE 502	Rhizobium/Agrobacterium group	Rhizobiaceae	Alphaproteobacteria	Proteobacteria	NA-Bacteria	Bacteria	990285
I9NFV4	Rleg9DRAFT_5771	Putative dehydrogenase	388	Rhizobium leguminosarum bv. trifolii WSM597	Rhizobium/Agrobacterium group	Rhizobiaceae	Alphaproteobacteria	Proteobacteria	NA-Bacteria	Bacteria	754764
H4EZG9	PDO_3719	Oxidoreductase domain protein	388	Rhizobium sp. PDO1-076	Rhizobium/Agrobacterium group	Rhizobiaceae	Alphaproteobacteria	Proteobacteria	NA-Bacteria	Bacteria	1125979
G4RDT4	KKY_3864	Myo-inositol 2-dehydrogenase	383	Pelagibacterium halotolerans B2	Pelagibacterium	Devosiaceae	Alphaproteobacteria	Proteobacteria	NA-Bacteria	Bacteria	1082931
G4RAS6	KKY_2595	Myo-inositol 2-dehydrogenase	383	Pelagibacterium halotolerans B2	Pelagibacterium	Devosiaceae	Alphaproteobacteria	Proteobacteria	NA-Bacteria	Bacteria	1082931
B6A087	Rleg2_4779	Oxidoreductase domain protein	388	Rhizobium leguminosarum bv. trifolii WSM2304	Rhizobium/Agrobacterium group	Rhizobiaceae	Alphaproteobacteria	Proteobacteria	NA-Bacteria	Bacteria	395492
A0A853V866	LCM4577_16740	Dehydrogenase	389	Mesorhizobium sp. LCM 4577	Mesorhizobium	Phyllobacteriaceae	Alphaproteobacteria	Proteobacteria	NA-Bacteria	Bacteria	1848288
A0A842I501	H7F16_03695	Gfo/Idh/MocA family oxidoreductase	388	Gemmobacter straminiformis	Gemmobacter	Rhodobacteraceae	Alphaproteobacteria	Proteobacteria	NA-Bacteria	Bacteria	2045119
A0A840AGM3	GGR25_000309	Putative dehydrogenase	388	Kaistia hirudinis	Kaistia	Kaistiaceae	Alphaproteobacteria	Proteobacteria	NA-Bacteria	Bacteria	1293440
A0A7Z8CG74	B5M41_25335	Dehydrogenase	388	Shinella sumterensis	Shinella	Rhizobiaceae	Alphaproteobacteria	Proteobacteria	NA-Bacteria	Bacteria	1967501
A0A7Z7ZXP6	B4U61_26660	Dehydrogenase	389	Klebsiella pneumoniae	Klebsiella/Raoultella group	Enterobacteriaceae	Gammaproteobacteria	Proteobacteria	NA-Bacteria	Bacteria	573
A0A7Z0E1V8	None	Putative dehydrogenase	388	Rhizobium leguminosarum	Rhizobium	Rhizobiaceae	Alphaproteobacteria	Proteobacteria	NA-Bacteria	Bacteria	384
A0A7X3FQW6	GO014_07950	Gfo/Idh/MocA family oxidoreductase	387	Devosia marina	Devosia	Devosiaceae	Alphaproteobacteria	Proteobacteria	NA-Bacteria	Bacteria	2683198
A0A7W6IPV8	GGR20_003322	Putative dehydrogenase	387	Devosia subaequoris	Devosia	Devosiaceae	Alphaproteobacteria	Proteobacteria	NA-Bacteria	Bacteria	395930
A0A7W6C748	GGQ73_000007	Putative dehydrogenase	388	Rhizobium skierniewicense	Rhizobium/Agrobacterium group	Rhizobiaceae	Alphaproteobacteria	Proteobacteria	NA-Bacteria	Bacteria	984260
A0A7V7WCJ9	F9K89_00160	Gfo/Idh/MocA family oxidoreductase	388	Brucella anthropi	Brucella	Brucellaceae	Alphaproteobacteria	Proteobacteria	NA-Bacteria	Bacteria	529
A0A7V6Y9D8	GYA10_05125	Gfo/Idh/MocA family oxidoreductase	388	Alphaproteobacteria bacterium	NA	NA	Alphaproteobacteria	Proteobacteria	NA-Bacteria	Bacteria	1913988
A0A7U5CFA1	RCA23_c12140	Putative oxidoreductase	387	Planktomarina temperata RCA23	Planktomarina	Rhodobacteraceae	Alphaproteobacteria	Proteobacteria	NA-Bacteria	Bacteria	666509
A0A7R7E2P3	MJ8_10540	Scyllo-inositol 2-dehydrogenase (NAD(+))	389	Mesorhizobium sp. J8	Mesorhizobium	Phyllobacteriaceae	Alphaproteobacteria	Proteobacteria	NA-Bacteria	Bacteria	2777475
A0A7C2IUN6	ENQ98_13765	Gfo/Idh/MocA family oxidoreductase	388	Rhodobacteraceae bacterium	unclassified Rhodobacteraceae	Rhodobacteraceae	Alphaproteobacteria	Proteobacteria	NA-Bacteria	Bacteria	1904441
A0A6M7VVV4	EB230_29350	Gfo/Idh/MocA family oxidoreductase	389	Mesorhizobium sp. NZP2234	Mesorhizobium	Phyllobacteriaceae	Alphaproteobacteria	Proteobacteria	NA-Bacteria	Bacteria	2483402
A0A6M7U1T6	EB815_13585	Gfo/Idh/MocA family oxidoreductase	389	Mesorhizobium loti	Mesorhizobium	Phyllobacteriaceae	Alphaproteobacteria	Proteobacteria	NA-Bacteria	Bacteria	381
A0A6L7KLZ3	F4Z55_14325	Gfo/Idh/MocA family oxidoreductase	387	Boseongicola sp. SB0667_bin_21	Boseongicola	Rhodobacteraceae	Alphaproteobacteria	Proteobacteria	NA-Bacteria	Bacteria	2604846
A0A6G6FC28	G5B39_17710	Gfo/Idh/MocA family oxidoreductase	401	Rhodobacteraceae bacterium SC52	unclassified Rhodobacteraceae	Rhodobacteraceae	Alphaproteobacteria	Proteobacteria	NA-Bacteria	Bacteria	2745590
A0A6A4UX46	FD162_1109	Oxidoreductase domain-containing protein	388	Rhodobacteraceae bacterium	unclassified Rhodobacteraceae	Rhodobacteraceae	Alphaproteobacteria	Proteobacteria	NA-Bacteria	Bacteria	1904441
A0A6A4UAR1	FD150_1489	Oxidoreductase domain-containing protein	388	Rhodobacteraceae bacterium	unclassified Rhodobacteraceae	Rhodobacteraceae	Alphaproteobacteria	Proteobacteria	NA-Bacteria	Bacteria	1904441
A0A5Q0C738	FZ934_12315	Gfo/Idh/MocA family oxidoreductase	388	Rhizobium grahamii	Rhizobium/Agrobacterium group	Rhizobiaceae	Alphaproteobacteria	Proteobacteria	NA-Bacteria	Bacteria	1120045
A0A5J5GPC9	F3S47_01830	Gfo/Idh/MocA family oxidoreductase	387	Histidinibacterium aquaticum	Histidinibacterium	Rhodobacteraceae	Alphaproteobacteria	Proteobacteria	NA-Bacteria	Bacteria	2613962
A0A5C4N733	FHG71_15615	Gfo/Idh/MocA family oxidoreductase	402	Rubellimicrobium roseum	Rubellimicrobium	Roseobacteraceae	Alphaproteobacteria	Proteobacteria	NA-Bacteria	Bacteria	687525
A0A503ATI8	FJ471_04230	Gfo/Idh/MocA family oxidoreductase	389	Mesorhizobium sp. B2-7-1	Mesorhizobium	Phyllobacteriaceae	Alphaproteobacteria	Proteobacteria	NA-Bacteria	Bacteria	2589909
A0A4U6AJL0	YA62_024465	Gfo/Idh/MocA family oxidoreductase	388	Agrobacterium sp. LC34	Rhizobium/Agrobacterium group	Rhizobiaceae	Alphaproteobacteria	Proteobacteria	NA-Bacteria	Bacteria	1643810
A0A4S8NIK4	E9677_01835	Gfo/Idh/MocA family oxidoreductase	388	Rhizobium rhizophilum	Rhizobium/Agrobacterium group	Rhizobiaceae	Alphaproteobacteria	Proteobacteria	NA-Bacteria	Bacteria	1850373
A0A4R6AS23	E2L05_15745	Gfo/Idh/MocA family oxidoreductase	401	Fluviibacterium aquatile	Fluviibacterium	Rhodobacteraceae	Alphaproteobacteria	Proteobacteria	NA-Bacteria	Bacteria	2552766
A0A4R3GK59	EV281_10465	Putative dehydrogenase	388	Rhizobium sp. BK418	Rhizobium/Agrobacterium group	Rhizobiaceae	Alphaproteobacteria	Proteobacteria	NA-Bacteria	Bacteria	2512120
A0A4R2C3C7	EV665_13826	Putative dehydrogenase	388	Shinella granuli	Shinella	Rhizobiaceae	Alphaproteobacteria	Proteobacteria	NA-Bacteria	Bacteria	323621
A0A4R0PAV1	E0D97_12720	Gfo/Idh/MocA family oxidoreductase	400	Oricola cellulosilytica	Oricola	Phyllobacteriaceae	Alphaproteobacteria	Proteobacteria	NA-Bacteria	Bacteria	1429082
A0A434GDD7	EOD04_00410	Gfo/Idh/MocA family oxidoreductase	389	Mesorhizobium sp. M2C.T.Ca.TU.009.01.2.1	Mesorhizobium	Phyllobacteriaceae	Alphaproteobacteria	Proteobacteria	NA-Bacteria	Bacteria	2496787
A0A3S3J1N1	None	Gfo/Idh/MocA family oxidoreductase	389	Mesorhizobium sp.	Mesorhizobium	Phyllobacteriaceae	Alphaproteobacteria	Proteobacteria	NA-Bacteria	Bacteria	1871066
A0A3S1GY87	EOD07_02695	Gfo/Idh/MocA family oxidoreductase	389	Mesorhizobium sp. M2C.T.Ca.TU.002.02.1.1	Mesorhizobium	Phyllobacteriaceae	Alphaproteobacteria	Proteobacteria	NA-Bacteria	Bacteria	2496788
A0A3D6CYW3	DHV56_14610	Dehydrogenase	388	Rhodobacter sp.	Rhodobacter	Rhodobacteraceae	Alphaproteobacteria	Proteobacteria	NA-Bacteria	Bacteria	1062
A0A370KEL3	B5K06_31685	Dehydrogenase	388	Rhizobium grahamii	Rhizobium/Agrobacterium group	Rhizobiaceae	Alphaproteobacteria	Proteobacteria	NA-Bacteria	Bacteria	1120045
A0A368ZQC0	DFP77_13521	Putative dehydrogenase	389	Marinomonas foliarum	Marinomonas	Oceanospirillaceae	Gammaproteobacteria	Proteobacteria	NA-Bacteria	Bacteria	491950
A0A366ETR9	DFR50_13347	Putative dehydrogenase	388	Roseiarcus fermentans	Roseiarcus	Roseiarcaceae	Alphaproteobacteria	Proteobacteria	NA-Bacteria	Bacteria	1473586
A0A2N4YLD7	C0V75_02410	Dehydrogenase	388	Tabrizicola sp. TH137	Tabrizicola	Rhodobacteraceae	Alphaproteobacteria	Proteobacteria	NA-Bacteria	Bacteria	2067452
A0A2L1S3N2	C4375_04075	Dehydrogenase	387	Devosia sp. I507	Devosia	Devosiaceae	Alphaproteobacteria	Proteobacteria	NA-Bacteria	Bacteria	2083786
A0A2K8KT20	REIFOR_02758	Myo-inositol 2-dehydrogenase / glycoside hydrolase family	387	Reinekea forsetii	Reinekea	Saccharospirillaceae	Gammaproteobacteria	Proteobacteria	NA-Bacteria	Bacteria	1336806
A0A2H5F611	CX676_22085	Gfo/Idh/MocA family oxidoreductase	388	Paracoccus zhejiangensis	Paracoccus	Rhodobacteraceae	Alphaproteobacteria	Proteobacteria	NA-Bacteria	Bacteria	1077935
A0A2G1MCS2	CJ301_16245	Dehydrogenase	389	Limimaricola cinnabarinus	Limimaricola	Rhodobacteraceae	Alphaproteobacteria	Proteobacteria	NA-Bacteria	Bacteria	1125964
A0A2E1VJK9	CL564_00155	Dehydrogenase	386	Alphaproteobacteria bacterium	NA	NA	Alphaproteobacteria	Proteobacteria	NA-Bacteria	Bacteria	1913988
A0A2E1USJ1	CMQ85_00350	Dehydrogenase	386	Gammaproteobacteria bacterium	NA	NA	Gammaproteobacteria	Proteobacteria	NA-Bacteria	Bacteria	1913989
A0A2D9ZW55	CMD50_04430	Dehydrogenase	387	Gammaproteobacteria bacterium	NA	NA	Gammaproteobacteria	Proteobacteria	NA-Bacteria	Bacteria	1913989
A0A2D8YKZ0	CML24_02440	Dehydrogenase	387	Hyphomicrobiales bacterium	NA	unclassified Hyphomicrobi	Alphaproteobacteria	Proteobacteria	NA-Bacteria	Bacteria	1909294
A0A2D7AHG3	CMF26_00695	Dehydrogenase	388	Kiloniella sp.	Kiloniella	Kiloniellaceae	Alphaproteobacteria	Proteobacteria	NA-Bacteria	Bacteria	1938587
A0A1Y0EE44	LOKVESSMR4R_02604	Scyllo-inositol 2-dehydrogenase (NAD(+))	388	Yoonia vestfoldensis	Yoonia	Rhodobacteraceae	Alphaproteobacteria	Proteobacteria	NA-Bacteria	Bacteria	245188
A0A1S1T5Z0	LCM4579_21210	Dehydrogenase	388	Ensifer sp. LCM 4579	Sinorhizobium/Ensifer group	Rhizobiaceae	Alphaproteobacteria	Proteobacteria	NA-Bacteria	Bacteria	1848292
A0A1Q9ANX2	BJF92_21555	Dehydrogenase	390	Rhizobium rhizosphaerae	Rhizobium/Agrobacterium group	Rhizobiaceae	Alphaproteobacteria	Proteobacteria	NA-Bacteria	Bacteria	1672749
A0A1M5I3T3	SAMN02745157_3735	Predicted dehydrogenase	388	Kaistia soli DSM 19436	Kaistia	Kaistiaceae	Alphaproteobacteria	Proteobacteria	NA-Bacteria	Bacteria	1122133
A0A1M3PPR2	BGP09_21070	Dehydrogenase	390	Rhizobium sp. 60-20	Rhizobium/Agrobacterium group	Rhizobiaceae	Alphaproteobacteria	Proteobacteria	NA-Bacteria	Bacteria	1895819
A0A1G7VGI9	SAMN04487974_104116	Predicted dehydrogenase	387	Pelagibacterium luteolum	Pelagibacterium	Devosiaceae	Alphaproteobacteria	Proteobacteria	NA-Bacteria	Bacteria	440168
A0A1G6CB37	SAMN02982931_02278	Predicted dehydrogenase	388	Bauldia litoralis	Bauldia	Kaistiaceae	Alphaproteobacteria	Proteobacteria	NA-Bacteria	Bacteria	665467
A0A1G3GEB8	A3D16_21870	Dehydrogenase	388	Rhodobacterales bacterium RIFCSPHIGHO2_02_FULL_62_	NA	unclassified Rhodobactera	Alphaproteobacteria	Proteobacteria	NA-Bacteria	Bacteria	1802014
A0A1E4F316	ABS75_31875	Dehydrogenase	387	Pelagibacterium sp. SCN 63-23	Pelagibacterium	Devosiaceae	Alphaproteobacteria	Proteobacteria	NA-Bacteria	Bacteria	1660124
A0A1B9SLY7	A6U87_21095	Dehydrogenase	388	Rhizobium sp. AC44/96	Rhizobium/Agrobacterium group	Rhizobiaceae	Alphaproteobacteria	Proteobacteria	NA-Bacteria	Bacteria	1841654
A0A1B6YWU0	A8B78_02145	Dehydrogenase	386	Jannaschia sp. EhC01	Jannaschia	Roseobacteraceae	Alphaproteobacteria	Proteobacteria	NA-Bacteria	Bacteria	1849359
A0A178HXR5	A3840_09810	Dehydrogenase	387	Devosia elaeis	Devosia	Devosiaceae	Alphaproteobacteria	Proteobacteria	NA-Bacteria	Bacteria	1770058
A0A0V0PX06	AQY21_20020	Dehydrogenase	388	Paracoccus sp. MKU1	Paracoccus	Rhodobacteraceae	Alphaproteobacteria	Proteobacteria	NA-Bacteria	Bacteria	1745182
A0A0Q8L3L4	ASE05_28650	Dehydrogenase	389	Mesorhizobium sp. Root172	Mesorhizobium	Phyllobacteriaceae	Alphaproteobacteria	Proteobacteria	NA-Bacteria	Bacteria	1736481
A0A0Q7M6X7	ASD32_28450	Dehydrogenase	390	Rhizobium sp. Root483D2	Rhizobium/Agrobacterium group	Rhizobiaceae	Alphaproteobacteria	Proteobacteria	NA-Bacteria	Bacteria	1736545
A0A0Q7A5Y5	ASC71_05035	Dehydrogenase	388	Rhizobium sp. Root1240	Rhizobium/Agrobacterium group	Rhizobiaceae	Alphaproteobacteria	Proteobacteria	NA-Bacteria	Bacteria	1736437
A0A0Q6GF27	ASG68_29470	Dehydrogenase	390	Rhizobium sp. Leaf453	Rhizobium/Agrobacterium group	Rhizobiaceae	Alphaproteobacteria	Proteobacteria	NA-Bacteria	Bacteria	1736380
A0A0Q5XM61	ASG58_00030	Dehydrogenase	388	Rhizobium sp. Leaf383	Rhizobium/Agrobacterium group	Rhizobiaceae	Alphaproteobacteria	Proteobacteria	NA-Bacteria	Bacteria	1736357
A0A0Q5WDV0	ASG39_21425	Dehydrogenase	390	Rhizobium sp. Leaf371	Rhizobium/Agrobacterium group	Rhizobiaceae	Alphaproteobacteria	Proteobacteria	NA-Bacteria	Bacteria	1736355
A0A0K2W2Y8	MPL1032_30182	Oxidoreductase domain protein	389	Mesorhizobium plurifarium	Mesorhizobium	Phyllobacteriaceae	Alphaproteobacteria	Proteobacteria	NA-Bacteria	Bacteria	69974
A0A0F5Q1D6	SAMN04488059_12166	Predicted dehydrogenase	387	Devosia psychrophila	Devosia	Devosiaceae	Alphaproteobacteria	Proteobacteria	NA-Bacteria	Bacteria	728005
A0A090F314	MPLDJ20_20344	Oxidoreductase domain protein	389	Mesorhizobium plurifarium	Mesorhizobium	Phyllobacteriaceae	Alphaproteobacteria	Proteobacteria	NA-Bacteria	Bacteria	69974
A0A090DKL7	MPL3356_150212	Oxidoreductase domain protein	389	Mesorhizobium plurifarium	Mesorhizobium	Phyllobacteriaceae	Alphaproteobacteria	Proteobacteria	NA-Bacteria	Bacteria	69974
